# IRIS: Big data-informed discovery of cancer immunotherapy targets arising from pre-mRNA alternative splicing

**DOI:** 10.1101/843268

**Authors:** Yang Pan, Alexander H. Lee, Harry T. Yang, Yuanyuan Wang, Yang Xu, Kathryn E. Kadash-Edmondson, John Phillips, Ameya Champhekar, Cristina Puig, Antoni Ribas, Owen N. Witte, Robert M. Prins, Yi Xing

## Abstract

Aberrant alternative splicing (AS) is widespread in cancer, leading to an extensive but largely unexploited repertoire of potential immunotherapy targets. Here we describe IRIS, a computational platform leveraging large-scale cancer and normal transcriptomics data to discover AS-derived tumor antigens for T-cell receptor (TCR) and chimeric antigen receptor T-cell (CAR-T) therapies. Applying IRIS to RNA-Seq data from 22 glioblastomas resected from patients, we identified candidate epitopes and validated their recognition by patient T cells, demonstrating IRIS’s utility for expanding targeted cancer immunotherapy.
