## Supplementary Table 4 for "IRIS: Big data-informed discovery of cancer immunotherapy targets arising from pre-mRNA alternative splicing"

### Sheet: 4_Epitopes for validation
Supplementary Table 4. Summary results for seven selected AS-derived tumor-associated epitopes for dextramer-based T-cell recognition testing.
Definitions of IRIS report columns
Epitope: Amino acid sequence of epitope (amino acids translated from splice junction are underscored)
AS_event [Format - AC:GeneName:chr:strand:exonStart:exonEnd:upstreamEE:downstreamES]: ENSG ID and genomic coordinates of AS event
Junction_peptide_form: Whether splice junction derives from the skipping (skp) or inclusion (inc) form of the AS event
Num_HLA: Number of HLA types predicted to bind to epitopes derived from the Junction_peptide_form of the AS event
Num_samples: Number of samples predicted to bind to epitopes derived from the Junction_peptide_form of the AS event
Sample/patient IDs: For each sample/patient ID, HLA types and corresponding predicted IC50 scores for epitopes derived from the event are shown
MeanPSI: Mean PSI value of 22 GBM samples
Q1PSI: 1st quartile of PSI values of 22 GBM samples
Q3PSI: 3rd quartile of PSI values of 22 GBM samples
DeltaPSI: Delta PSI value between 22 GBM samples and tissue-matched normal panel
FC_tumor_isoform: Fold change of tumor isoform between 22 GBM samples and tissue-matched normal panel
Tissue_matched_normal_panel: Fraction of significant comparisons among all comparisons against tissue-matched normal panel
Tumor_panel: Fraction of significant comparisons among all comparisons against tumor panel
Normal_panel: Fraction of significant comparisons among all comparisons against normal panel
Mappability [Format - upstream exon; target exon; downstream exon]: Average mappability derived from ' 24mer mappability' downloaded from UCSC
Mean_gene_expression: Mean gene expression (FPKM) of 22 GBM samples
Q1_gene_expression: 1st quartile of gene expression (FPKM) of 22 GBM samples
Q3_gene_expression: 3rd quartile of gene expression (FPKM) of 22 GBM samples
					Sample/patient IDs
Epitope	AS_event	Junction_ peptide_form	Num_HLA	Num_ samples	1142	2964	2907	1325	2924	2870	LB3336	2867	1989	2158	LB3367	LB3054	LB3001	3404	LB3120	2899	3374	3372	3244	2675	LB2938	803	MeanPSI	Q1PSI	Q3PSI	DeltaPSI	FC_tumor_ isoform	Tissue_matched_ normal_panel	Tumor_ panel	Normal_ panel	Mappability	Mean_gene_ expression	Q1_gene_ expression	Q3_gene_ expression
VLGPWFFGEI	ENSG00000137842:TMEM62:chr15:+:43470804:43470909:43461875:43473378	inc	1	5	HLA-A*02:01|208.731342595	-	-	-	-	-	-	-	-	-	-	-	HLA-A*02:01|208.731342595	-	HLA-A*02:01|208.731342595	HLA-A*02:01|208.731342595	HLA-A*02:01|208.731342595	-	-	-	-	-	0.917395	0.888775	0.968275	0.200768	1.28016	1/1	2/2	9/11	0.974074074295;0.846632997195;0.82592592703	7.22	5.68	9.06
SLSDFKFMA	ENSG00000089159:PXN:chr12:-:120657009:120657894:120653076:120659425	skp	1	5	HLA-A*02:01|38.1895012937	-	-	-	-	-	-	-	-	-	-	-	HLA-A*02:01|38.1895012937	-	HLA-A*02:01|38.1895012937	HLA-A*02:01|38.1895012937	HLA-A*02:01|38.1895012937	-	-	-	-	-	0.00403636	0	0.005975	-0.194524	1.24272	1/1	2/2	3/11	0.86851851907;0.850000000662;0.907407407628	26.57	11.52	37.24
FLASKIGRLV	ENSG00000184381:PLA2G6:chr22:-:38524275:38524437:38522456:38525460	inc	1	5	HLA-A*02:01|46.2224678849	-	-	-	-	-	-	-	-	-	-	-	HLA-A*02:01|46.2224678849	-	HLA-A*02:01|46.2224678849	HLA-A*02:01|46.2224678849	HLA-A*02:01|46.2224678849	-	-	-	-	-	0.7415	0.677025	0.8305	0.281898	1.61335	1/1	2/2	2/11	0.951851852073;0.95925925937;0.905555555556	10.69	6.87	13.29
KIGRLVTRK	ENSG00000184381:PLA2G6:chr22:-:38524275:38524437:38522456:38525460	inc	2	6	-	HLA-A*03:01|68.3395469768	HLA-A*03:01|68.3395469768	-	-	-	HLA-A*11:01|118.90547129	HLA-A*03:01|68.3395469768	-	-	-	-	-	-	-	-	-	-	-	-	HLA-A*03:01|68.3395469768	HLA-A*03:01|68.3395469768	0.7415	0.677025	0.8305	0.281898	1.61335	1/1	2/2	2/11	0.951851852073;0.95925925937;0.905555555556	10.69	6.87	13.29
SQDHFHVFV	ENSG00000116001:TIA1:chr2:-:70456190:70456223:70454954:70456395	inc	1	5	HLA-A*02:01|141.321119161	-	-	-	-	-	-	-	-	-	-	-	HLA-A*02:01|141.321119161	-	HLA-A*02:01|141.321119161	HLA-A*02:01|141.321119161	HLA-A*02:01|141.321119161	-	-	-	-	-	0.811355	0.78295	0.85255	0.198208	1.32326	1/1	2/2	2/11	0.890555555622;1.0;0.802910053813	25.94	17.69	31.58
VVHPFFLAQK	ENSG00000137814:HAUS2:chr15:+:42852979:42853068:42851606:42853467	skp	2	6	-	HLA-A*03:01|64.1047060319	HLA-A*03:01|64.1047060319	-	-	-	HLA-A*11:01|61.044235149	HLA-A*03:01|64.1047060319	-	-	-	-	-	-	-	-	-	-	-	-	HLA-A*03:01|64.1047060319	HLA-A*03:01|64.1047060319	0.332377	0.264225	0.39425	-0.166646	1.33264	1/1	2/2	2/11	0.800000000662;0.254334645529;0.900740741028	9.71	7.16	11.42
YAIVWVNGV	ENSG00000169919:GUSB:chr7:-:65444713:65444898:65444528:65445210	inc	6	13	HLA-A*02:01|82.9570933347	-	-	HLA-C*03:03|365.682008381	-	-	HLA-C*08:01|388.2	HLA-C*08:01|388.2	HLA-C*03:04|70.1	HLA-C*12:03|12.928544714	-	-	HLA-A*02:01|82.9570933347	HLA-A*68:02|39.0637358822	HLA-C*12:03|12.928544714;HLA-C*03:04|70.1;HLA-A*02:01|82.9570933347	HLA-C*03:04|70.1;HLA-A*02:01|82.9570933347	HLA-A*02:01|82.9570933347	-	HLA-C*12:03|12.928544714	-	-	HLA-C*03:04|70.1	0.83215	0.7731	0.89565	0.253493	1.43807	1/1	2/2	0/11	0.212222224805;0.467103177682;0.438148149517	33.51	19.87	35.14
