## Supplementary Table 6 for "IRIS: Big data-informed discovery of cancer immunotherapy targets arising from pre-mRNA alternative splicing"

### Sheet: 6_KIGRLVTRK+ TCR clonotypes
Supplementary Table 6. Summary results for TCR clonotypes of KIGRLVTRK-positive T cells from one patient, profiled by single-cell and bulk RNA-seq based approaches. Amino acid sequences of TCR CDR3 and frequencies of clonotypes by scRNA-seq, pairSEQ, and immunoSEQ are shown.
	scRNAseq			Adaptive pairSEQ			Adaptive immunoSEQ
Clonotype	TCR-alpha CDR3 aa	TRC-beta CDR3 aa	Frequency	TCR-alpha CDR3 aa	TRC-beta CDR3 aa	Frequency	TCR-alpha CDR3 aa	TRC-beta CDR3 aa	Frequency
1	CAVHEIQGAQKLVF	CASSFGVSYEQYF	0.388876	CAMRPLGGYNKLIF	CASSQAANEQFF	0.158253	N/A	CASSQAANEQFF	0.696119
2	CAMRPLGGYNKLIF	CASSQAANEQFF	0.22552	N/A	CASSFGVSYEQYF	0.15541	N/A	CASSLEPSGGRRWDNEQFF	0.0786851
3	CAEEGDRDYKLSF	CASTGRSGRSEQYF	0.137415	CAVIVTGNQFYF	CASSEDTYGYTF	0.0809208	N/A	CASSLDRHQPQHF	0.0486955
4	N/A	CASSFGVSYEQYF	0.0462725	CALTGPQANAGGTSYGKLTF	CASSLEPSGGRRWDNEQFF	0.036923	N/A	CASSFGVSYEQYF	0.0456155
5	CAFMKGRDDKIIF	CATTLPGDTEAFF	0.0172938	CALSGREYGNKLVF	CASSYLAGGFRDEQFF	0.0332595	N/A	CASSFQTVGSGSYEQYF	0.0264481
6	CATANNAGNMLTF	CASSLDRHQPQHF	0.0128535	CAASTGATNKLIF	CASSQTRTGNQPQHF	0.0328231	N/A	CASSEDTYGYTF	0.0161533
7	CALWEGQGGSEKLVF	CASSLEARAPSGNTIYF	0.0123861	N/A	CASSLDRHQPQHF	0.0253756	N/A	CASSYLAGGFRDEQFF	0.0118678
8	CAVGAGTGTASKLTF	CASSLELAGGRDTQYF	0.0119187	CVVNPHGSSNTGKLIF	CASSLVGQGAYNEQFF	0.0208593	N/A	CASTGRSGRSEQYF	0.00829801
9		CASSQAANEQFF	0.00560879	CVVRRDSGGSNYKLTF	CASSLDPGRALGYTF	0.0191043	N/A	CASSQTRTGNQPQHF	0.00821324
10	CAVFQGGSEKLVF;CAAADFSGTYKYIF	CASSPEPQGANFYEQYF	0.00490769	CAEEGDRDYKLSF	CASTGRSGRSEQYF	0.018803	N/A	CASSFTRVAYEQYF	0.00682867
11	CAMRPLGGYNKLIF	CASSQAANEQFF;CASSFGVSYEQYF	0.00397289	N/A	CASSFQTVGSGSYEQYF	0.0171676	N/A	CASSLAAGGLSEQFF	0.00573608
12	CALSEGSNFGNEKLTF	CASSEGTVLDEQYF	0.00350549	CAESKLDAGNMLTF	CASSLVGQGLGEQYF	0.0167266	N/A	CARRRVLVAWDCSGANVLTF	0.00407836
13	CAMRPLGGYNKLIF	CASSFGVSYEQYF	0.00327179	CAARDSSYKLIF	CASSASDSYNEQFF	0.0135379	N/A	CASSLVGQGAYNEQFF	0.0031459
14	CAAGGNYGGSQGNLIF	CASSLGSSTQYF	0.00327179	CALSEGSNFGNEKLTF	CASSEGTVLDEQYF	0.0111437	N/A	CSATGTYNEQFF	0.00297636
15	CAEEGDRDYKLSF;CAVHEIQGAQKLVF	CASSFGVSYEQYF	0.00280439	N/A	CASSLAAGGLSEQFF	0.0107493	N/A	CASSFNPQGREKLFF	0.00248658
16	CALTGPQANAGGTSYGKLTF	CASSLEPSGGRRWDNEQFF	0.00280439	CVVSNNAGNMLTF	CASSPGPVQETQYF	0.00798068	N/A	CASSASDSYNEQFF	0.00227936
17	CAMRPLGGYNKLIF;CAVHEIQGAQKLVF	CASSQAANEQFF;CASSFGVSYEQYF	0.00257069	CAVTSRGGSNYKLTF	CARRRVLVAWDCSGANVLTF	0.00791676	N/A	CASSLDPGRALGYTF	0.00168598
18	CAVIVTGNQFYF	CASSEDTYGYTF	0.00257069	CAVQGYQKVTF	CASSFTRVAYEQYF	0.00656169	N/A	CASSSVSSGNTIYF	0.00162946
19	CAEEGDRDYKLSF	CASSFGVSYEQYF	0.002337	CAVNIRGANNLFF	CASSSRLAGGQVSYEQYF	0.00601016	N/A	CASSWTSGGMNEQFF	0.00120561
20	CATDYRTGGSYIPTF	CASSFLTDSYNEQFF	0.0018696	CAVRPSGRLMF	CSATGTYNEQFF	0.00581476	N/A	CASSQGALGNTEAFF	0.0011491
21	CALSEGSNFGNEKLTF	CQQHTDRDQETQYF;CASSEGTVLDEQYF	0.0018696	CAIPYGYNKLIF	CAWSGTGGSEAFF	0.00578188	N/A	CATTLPGDTEAFF	0.00102666
22	CALSGREYGNKLVF	CASSYLAGGFRDEQFF	0.0018696	CLVGGLYGGSQGNLIF	CASSLADPTDTQYF	0.00574353	N/A	CASSSRTVVNYGYTF	0.00101724
23	CAVRDPSREPGRKAYLRT;CAMRPLGGYNKLIF	CASSQAANEQFF	0.0016359	CAADAGNNRKLIW	CASSYTPGPRGEQYF	0.00569605	N/A	CSARRGGAPNTEAFF	0.000960723
24	CAMRPLGGYNKLIF;CAEEGDRDYKLSF	CASSQAANEQFF;CASTGRSGRSEQYF	0.0016359	CAAKGGTSYGKLTF	CASSFNPQGREKLFF	0.00532898	N/A	CASKPTSGSVNEQFF	0.00090421
25	CAAVNYGQNFVF;CAASSGGTASKLTF	CASSASGNQPQHF	0.0016359	CAESTGGYNKLIF	CSVETGVNQPQHF	0.00515731	N/A	CAWSGTGGSEAFF	0.000885373
26	CALSEVSSGAGSYQLTF	CASSFQTVGSGSYEQYF	0.0014022	CAASAALNRDDKIIF	CASCLPGGNEKLFF	0.00488702	N/A	CASSATSGKHEQYF	0.000753509
27	CAESPSGGSYIPTF	CASSPVGWREQFF	0.0014022	N/A	CASSWTSGGMNEQFF	0.00464322	N/A	CASSPGPVQETQYF	0.000753509
28		CASTGRSGRSEQYF	0.0014022	CAFMKGRDDKIIF	CATTLPGDTEAFF	0.00454369	N/A	CASSQAANEQFF	0.000725252
29	CAVRGATKLSF	CASSPPDSYGYTF	0.0011685	CAVGNTGGFKTIF	CASKPTSGSVNEQFF	0.00442133	N/A	CASSLADPTDTQYF	0.000706414
30	CAASTGATNKLIF	CASSQTRTGNQPQHF	0.0011685	CALVTGANNLFF	CASSQGALGNTEAFF	0.00434463	N/A	CASRVWGADTQYF	0.000668739
31	CAASTPGEKLTF	CASSYDGENTEAFF	0.0011685	CALRGRSGGSYIPTF	CASSQSLTGGLQPQHF	0.00430993	N/A	CASGLVPRPSGGESNTGELFF	0.00065932
32	CAVGNTGGFKTIF	CASKPTSGSVNEQFF	0.0011685	CALTLFSGGYNKLIF	CASSSVSSGNTIYF	0.00408713	N/A	CASSPGNNQPQHF	0.00057455
33	CAFDSGYSTLTF	CSARPPGGGYTF	0.0011685	CALSAASGGSYIPTF	CSARRGGAPNTEAFF	0.00395382	N/A	CSARMTTQETQYF	0.000480362
34	CVVNPHGSSNTGKLIF	CASSLVGQGAYNEQFF	0.000934798	CAVSEVASGSRLTF	CASSATSGKHEQYF	0.0032635	N/A	CASIGRSMGTDTQYF	0.000452105
35	CAMRPLGGYNKLIF;CAVHEIQGAQKLVF	CASSFGVSYEQYF	0.000934798	N/A	CASSPLRVGDYGYTF	0.00321693	N/A	CASRSRLRPSGRSTDTQYF	0.000433267
36	CALWEGQGGSEKLVF	CASSLEARAPSGNTIYF;CASSFGVSYEQYF	0.000934798	PL*KGNDMRF	CASRSRLRPSGRSTDTQYF	0.0030206	N/A	CASSPLRVGDYGYTF	0.000386173
37	CAVFQGGSEKLVF	CASSPEPQGANFYEQYF	0.000934798	CAPAGGTSYGKLTF	CASSGSDGLEQFF	0.00292747	N/A	CASTGTRSYNEQFF	0.000376754
38	CAVDRDQGNLIF	CSVEGSLAQYF	0.000934798	CVVSNNAGNMLTF	CASSPGNNQPQHF	0.00292199	N/A	CASSTGTSGRAREQYF	0.000357917
39	CAVRGTGNQFYF	CSVVGTASSGNTIYF	0.000934798	CAVREYNFNKFYF	CASSTQGGTDTQYF	0.00286903	N/A	CASCLPGGNEKLFF	0.000348498
40	CAVRDGASNYQLIW	CASSDGGEQFF	0.000701098	CAERGSNTGKLIF	CASSPTVGAYGYTF	0.00270284	N/A	CASSLVGQGLGEQYF	0.000310822
41	CAIPYGYNKLIF	CAWSGTGGSEAFF	0.000701098	N/A	CASSLYSGQFF	0.00268092	N/A	CASSTQGGTDTQYF	0.000291985
42	CALSENILTGANNLFF	CASSRPEGVNQPQHF	0.000701098	CIVIVYSGGGADGLTF	CASSSRTSGGDEQYF	0.00254761	N/A	CASSEGTVLDEQYF	0.000273147
43	CALSERAGNQFYF	CASSDGTGDYEQYF	0.000701098	CAVSFTGGGNKLTF	CASIGRSMGTDTQYF	0.00235403	N/A	CASSAEAYSGYGYTF	0.000273147
44	CALWEGQGGSEKLVF	CASSQAANEQFF;CASSLEARAPSGNTIYF	0.000701098	CAVGGYSTLTF	CASGLVPRPSGGESNTGELFF	0.00227367	N/A	CASSQSLTGGLQPQHF	0.000254309
45	CAVQGYQKVTF	CASSFTRVAYEQYF	0.000701098	CGTEGGGSNYKLTF	CASLFERGSTEAFF	0.00217871	N/A	CASSPTVGAYGYTF	0.00024489
46	CAGAYYGQNFVF	CASSLGGGSSYEQYF	0.000701098	CAVGRSSASKIIF	CASSQQTETSYGYTF	0.00215497	N/A	CASSSRLAGGQVSYEQYF	0.000235471
47	CAVTNRDDKIIF	CASSPATTMGIDTQYF	0.000701098	CAASGYSSASKIIF	CASTGTRSYNEQFF	0.00207461	N/A	CASSSTATPADEQFF	0.000226053
48	CAVRYGQNFVF	CASSREGDQPQHF	0.000701098	N/A	CASSPGNSQPQHF	0.00207096	N/A	CASSGSDGLEQFF	0.000216634
49	CLVGWDQGGKLIF	CASSLVSDNEQFF	0.000701098	CAASRSRGSTLGRLYF	CASSTGTSGRAREQYF	0.00206548	N/A	CASSLEARAPSGNTIYF	0.000216634
50	CVVSNNAGNMLTF	CASSPGPVQETQYF	0.000701098	CAVIIQGAQKLVF	CASSSRTVVNYGYTF	0.00198695	N/A	CASSSRTSGGDEQYF	0.000207215
51		CASSLEARAPSGNTIYF	0.000701098	CAVEATGTYKYIF	CASSDGQIAFF	0.00183537	N/A	CASTTGSGRINNEQFF	0.000197796
52	CAVRDPSREPGRKAYLRT	CASSQAANEQFF	0.000467399	N/A	CASTTGSGRINNEQFF	0.00157605	N/A	CASSRPGTSGTDTQYF	0.000188377
53	CAVRDQRRDDKIIF	CASSLPGTSGRYSYEQYF	0.000467399	CIVRPYGGSQGNLIF	CASISSNGEAFF	0.0015724	N/A	CASSLLAVTDTQYF	0.000178958
54	CAVNAGNNRKLIW	CASSSGTSGGRHTYEQYF	0.000467399	CALWEGQGGSEKLVF	CASSLEARAPSGNTIYF	0.00156509	N/A	CASSLEPSGGRRWDNEQFF	0.000169539
55	CVVDSGAGSYQLTF	CATELRYTGELFF	0.000467399	CAVNTGNQFYF	CASSELIPTF	0.00156326	N/A	CASSYTPGPRGEQYF	0.000160121
56	CAVDLREGRRALTF;CVVSKGSARQLTF	CASSSGTGNQPQHF	0.000467399	CAASIAGGGADGLTF	CASSPGGGQPQHF	0.00142447	N/A	CASSQAANEQFF	0.000141283
57	CAMGGSTLGRLYF;CAVSSVDIPTF	CASSETPRDSFF	0.000467399	CAECNNAGNMLTF	CASSPQGGAGNTIYF	0.00137699	N/A	CASSLYSGQFF	0.000141283
58	CAARDSSYKLIF	CASSASDSYNEQFF	0.000467399	CAVGADTGRRALTF	CASSARDRAVQYF	0.00132768	N/A	CASSPGNSQPQHF	0.000131864
59	CAASMAGTALIF	CSVYIATNEKLFF	0.000467399	CALNDNAGNMLTF	CASSAEAYSGYGYTF	0.00129481	N/A	CASSQQTETSYGYTF	0.000122445
60	CAPNAGNNRKLIW	CATSDFRGGGLAKNIQYF;CASSPLAGVYEQFF	0.000467399	N/A	CASSQRGGGLRGTDTQYF	0.00122267	N/A	CASSDGQIAFF	0.000113026
61	CAMRPLGGYNKLIF;CAVHEIQGAQKLVF	CASSQAANEQFF	0.000467399	CAMRLNYGGSQGNLIF	CASSSTATPADEQFF	0.00112497	N/A	CASSQVFGTGASPLHF	0.000113026
62	CALKVGSQGNLIF	CASSINSNQPQHF	0.000467399	CAMSSNQGGKLIF	CSARMTTQETQYF	0.00109575	N/A	CASLFERGSTEAFF	0.000113026
63	CATNDYKLSF	CASSLADRGDEKLFF	0.000467399	CAVISNFGNEKLTF	CASSQGARTSYTF	0.000941428	N/A	CASSPQGGAGNTIYF	0.000113026
64	CATDNDYKLSF	CASSWTSGGMNEQFF	0.000467399	CAAPRGGAQKLVF	CASSLMRLAGGRDEQFF	0.0009186	N/A	CASSELIPTF	0.000103607
65	CATANNAGNMLTF		0.000467399	CVVSAFNNDMRF	CATSRQGSNQPQHF	0.000887554	N/A	CASRDSSGSSYNEQFF	0.000103607
66	CALSEAGSSNTGKLIF	CASSPGQRYSNQPQHF	0.000467399	CAGLMKTSYDKVIF	CASSPGHTIYF	0.000865639	N/A	CASSQAANEQFF	0.000103607
67	CALSAYFNAGGTSYGKLTF	CASSPGQGRQPQHF	0.000467399	CAVNSGGGADGLTF	CASSQVFGTGASPLHF	0.000827288	N/A	CASSTARAQYF	9.41886e-05
68	CALWEGQGGSEKLVF;CAVHEIQGAQKLVF	CASSFGVSYEQYF	0.000467399	CAVFQGGSEKLVF;CAAADFSGTYKYIF	CASSPEPQGANFYEQYF	0.00080172	N/A	CSARAYNEQFF	9.41886e-05
69	CALWEGQGGSEKLVF	CASSFGVSYEQYF	0.000467399	CAVNGQGNNRLAF	CATSGGASNQPQHF	0.000798068	N/A	CATSRQGSNQPQHF	9.41886e-05
70	CALGVNTGFQKLVF;CALSDTSGGYNKLIF	CASNTRESYEQYF	0.000467399	CAVGAGTGTASKLTF	CASSLELAGGRDTQYF	0.000777979	N/A	CSVETGVNQPQHF	9.41886e-05
71	CAVIIQGAQKLVF	CASSSRTVVNYGYTF	0.000467399	N/A	CASSQDNRVHEQYF	0.000715887	N/A	CASSFRGYEKLFF	9.41886e-05
72	CAVHGTDKLIF	CASSLVRTADTQYF	0.000467399	CAPVSSGSARQLTF	CASTPTGLPYGYTF	0.000697625	N/A	CASSLEPSGGRRWDNEQFF	9.41886e-05
73	CAVTIQGAQKLVF	CASTNLAGGYNEQFF	0.000467399	CAVEGGSQGNLIF	CASSLSASGVTDTQYF	0.000613618	N/A	CASSFGVSYEQYF	8.47697e-05
74	CAVFQGGSEKLVF	CASSFGVSYEQYF	0.000467399	CAVSDLGDGQKLLF	CASSFRGYEKLFF	0.000611791	N/A	CASSIAGSGGDEQFF	8.47697e-05
75	CAGEFYYF	CATSSNGYNEQFF	0.000467399	CAAGGYQKVTF	CASTFGRGNIQYF	0.000591703	N/A	CASSFGVSYEQYF	7.53509e-05
76	CAGDRGTDNYGQNFVF	CASSLVSFSPETQYF	0.000467399	CALDMRNYGQNFVF	CASSQDLQKNIQYF	0.000577093	N/A	CASSLEPSGGRRWDNEQFF	7.53509e-05
77	CAFMKGRDDKIIF	CASSSARGVPEAFF	0.000467399	CAENTRAGGTSYGKLTF	CASSTARAQYF	0.000567962	N/A	CASSQAANEQFF	6.5932e-05
78	CAYRSAETSGSRLTF	CASSSREALYEQYF	0.000467399	CAYRSARSGAGSYQLTF	CASRVWGADTQYF	0.00055883	N/A	CASSQAANEQFF	6.5932e-05
79	CAVDIGTSYGKLTF	CASSWTPSEQFF	0.000467399	CAVGTSGTYKYIF	CASSRPGTSGTDTQYF	0.000500391	N/A	CASSLGSSTQYF	6.5932e-05
80	CLVGGGDYKLSF	CASSLGPPPLHF	0.000467399	N/A	CASSYLAGGFRDEQFF	0.000465692	N/A	CASTGQSSYNEQFF	6.5932e-05
81	CLVGGLYGGSQGNLIF	CASSLADPTDTQYF	0.000467399	CALGVNTGFQKLVF;CALSDTSGGYNKLIF	CASNTRESYEQYF	0.000465692	N/A	CASSLAAGGLSEQFF	5.65131e-05
82	CAVGGYSTLTF	CASGLVPRPSGGESNTGELFF	0.000467399	CAVEGPGGSQGNLIF	CSVVSPDYGYTF	0.000436472	N/A	CASSQAANEQFF	5.65131e-05
83	CAEEGDRDYKLSF;CAVHEIQGAQKLVF	CASSFGVSYEQYF;CASTGRSGRSEQYF	0.000467399	CAAIQGAQKLVF	CASSDQGIDIQYF	0.000427341	N/A	CASSQAANEQFF	5.65131e-05
84	CAEEGDRDYKLSF	CASSQAANEQFF;CASSFGVSYEQYF	0.000467399	N/A	CASSYLAGGFRDEQFF	0.000400861	N/A	CASSFIQPQHF	5.65131e-05
85	CAEEGDRDYKLSF	CASSFGVSYEQYF;CASTGRSGRSEQYF	0.000467399	CAEESNDYKLSF;CAESDYQLIW	CASSQRGHGYTF	0.000389903	N/A	CASTGRSGRSEQYF	5.65131e-05
86	CAEEGDRDYKLSF	CASSQAANEQFF;CASTGRSGRSEQYF	0.000467399	CAVRSSRAQKLVF;*GRDDKIIF	CASSPEAGGANGYTF	0.000372554	N/A	CASSQAANEQFF	5.65131e-05
87	CAVTSRGGSNYKLTF	CARRRVLVAWDCSGANVLTF;CASSLAAGGLSEQFF	0.000467399	CAVTSYGNNRLAF	CASRDSSGSSYNEQFF	0.000367075	N/A	CASSQAANEQFF	5.65131e-05
88	CVVSLFYGGATNKLIF	CASSASHSSYNEQFF	0.000467399	CAVGDDYKLSF	CASSLPGAPTDTQYF	0.000361597	N/A	CASSQAANEQFF	5.65131e-05
89	CVVRRDSGGSNYKLTF	CASSLDPGRALGYTF	0.000467399	CAVDSGGSNYKLTF	CASTIWRGYTEAFF	0.00035977	N/A	CASSQAANEQFF	5.65131e-05
90	CAVGAGTGTASKLTF		0.000467399	CLQGGSARQLTF	CASSIAGSGGDEQFF	0.000354292	N/A	CASSLEPSGGRRWDNEQFF	5.65131e-05
91	CAVSEGGGYQKVTF	CASSETVPSLDEQYF	0.000467399	N/A	CASSFERGGETQYF	0.000346986	N/A	CASSFGVSYEQYF	5.65131e-05
92	CAVSDGAGGTSYGKLTF	CASSLTPLAWNEQFF	0.000467399	CAYRSLTGNQFYF	CASSPGQVWNGYTF	0.000341507	N/A	CASSEDTYGYTF	5.65131e-05
93	CAVHEIQGAQKLVF		0.000467399	CAVTLNNAGNMLTF	CASSRTGGYSGPQHF	0.000335115	N/A	CASSYLAGGFRDEQFF	5.65131e-05
94	CAVHEIQGAQKLVF	CASSFGVSYEQYF;CASTGRSGRSEQYF	0.000467399	CAVNTGFQKLVF	CASSLGADTQYF	0.000334202	N/A	CASSQAANEQFF	5.65131e-05
95	CAVHEIQGAQKLVF	CASSQAANEQFF;CASSFGVSYEQYF	0.000467399	N/A	CASSFGVSYEQYF	0.000334202	N/A	CASSQAANEQFF	5.65131e-05
96	N/A	CASSLDRHQPQHF	0.000467399	N/A	CASSYLAGGFRDEQFF	0.000328723	N/A	CASSGGITDSQFF	5.65131e-05
97	N/A	CASSPGQGSYGYTF	0.000467399	CAVGGYSSASKIIF	CASSFIQPQHF	0.000323244	N/A	CASSQAANEQFF	5.65131e-05
98	N/A	CASSVHPDRGLGEQYF	0.000467399	N/A	CASSQAANEQFF	0.000323244	N/A	CASSFGVSYEQYF	5.65131e-05
99	CAVRDRGGGKLIF	CASSREGSTDTQYF	0.000233699	CAVSDLGDGQKLLF	CASTSGFSGANVLTF	0.000323244	N/A	CASSFGVSYEQYF	5.65131e-05
100	CAVNYQLIW	CASSHRGSSYNEQFF;CASSHGGYTF	0.000233699	N/A	CASSFGVSYEQYF	0.00031594	N/A	CASSLAAGGLSEQFF	5.65131e-05
101	CAVRDERRGNVLHC;CLVGKGFQKLVF	CASSLVSRGDEQFF	0.000233699	N/A	CASSLVGQGAYNEQFF	0.000308635	N/A	CASSQGARTSYTF	5.65131e-05
102	CAVIAAGNKLTF	CASSFRSAGGEQFF	0.000233699	N/A	CASSLVGQGAYNEQFF	0.00030133	N/A	CASSFGVSYEQYF	5.65131e-05
103	CAVRDPSREPGRKAYLRT	CASSFGVSYEQYF	0.000233699	N/A	CASSLDPGRALGYTF	0.000283067	N/A	CASSLDRHQPQHF	4.70943e-05
104	CAVRDPSREPGRKAYLRT	CASSQAANEQFF;CASSFGVSYEQYF	0.000233699	CAVSFTHPDYKLSF	CASSQVTGYEQYF	0.00027211	N/A	CASSFNPQGREKLFF	4.70943e-05
105	CAVRPSGRLMF;CAVKGPQAGTALIF	CSATGTYNEQFF	0.000233699	CVVSDIRAGTYKYIF	CASSQNYEQYF	0.000262979	N/A	CASSEDTYGYTF	4.70943e-05
106	CAVRDGASNYQLIW;CAVHEIQGAQKLVF	CASSDGGEQFF;CASSFGVSYEQYF	0.000233699	CAVRSTNAGKSTF	CASSRQRETQYF	0.000260239	N/A	CASSAGQGYGYTF	4.70943e-05
107	CAVSPPGGFGNVLHC	CATSDSKQGGTHSSYNEQFF	0.000233699	N/A	CATSDFDGGGYTF	0.000255674	N/A	CTSSQAANEQFF	4.70943e-05
108	CAVSAETGANNLFF	CASSQELGSYEQYF	0.000233699	CAYRDYNTDKLIF	CASSDMNTEAFF	0.000250195	N/A	CASSQAANEQFF	4.70943e-05
109	CAVSSFSGGYNKLIF	CASSPSGGSHSTDTQYF	0.000233699	N/A	CASTGQSSYNEQFF	0.000250195	N/A	CASSQAANEQFF	4.70943e-05
110	CAVIPFSGGYNKLIF	CASSPSGGPHSTDTQYF	0.000233699	N/A	CASSFGVSYEQYF	0.000246542	N/A	CASSLELAGGRDTQYF	4.70943e-05
111	CAVTNFGNEKLTF	CASSQGEGGYTF	0.000233699	N/A	CASSLGAAGELFF	0.000246542	N/A	CASSPEAGGANGYTF	4.70943e-05
112	CVVSEKGRDNTNAGKSTF;CAVHEIQGAQKLVF	CASSQERRGNEQFF;CASSFGVSYEQYF	0.000233699	CAVEAGRRALTF	CASRLGTGGTEAFF	0.000244716	N/A	CSARDGTYEQYF	4.70943e-05
113	CVVSEKGRDNTNAGKSTF	CASSQERRGNEQFF	0.000233699	CAVSETMDSSYKLIF	CASSFRGLSYGYTF	0.00024289	N/A	CASSLPGAPTDTQYF	4.70943e-05
114	CVVRASI	CASSFQSTNPSTDTQYF	0.000233699	CAVSVSGGSNYKLTF	CSARAYNEQFF	0.00024289	N/A	CASSYLAGGFRDEQFF	4.70943e-05
115	CVVSAFNNDMRF	CASSFGVSYEQYF	0.000233699	CAFISNAGNMLTF	CASSSRTGAYNEQFF	0.000233759	N/A	CASSQAANEQFF	4.70943e-05
116	CAVSFTGGGNKLTF;CVFPTGANNLFF	CASIGRSMGTDTQYF	0.000233699	N/A	CATSDWGGVNTGELFF	0.000231932	N/A	CASSLDPGRALGYTF	4.70943e-05
117	CAVSSGGYQKVTF	CATAGGQDEKLFF	0.000233699	CAVRPGNYGQNFVF;CASMLNYGGATNKLIF	CASSPRQERSYNSPLHF	0.000226454	N/A	CASTGSFGPQTGYTDTQYF	3.76754e-05
118	CVLDNYGQNFVF	CASSFRDRGSPEQFF	0.000233699	N/A	CASSLDPGRALGYTF	0.000226454	N/A	CASSQAANEQFF	3.76754e-05
119	CVLDNYGQNFVF;CAMRPLGGYNKLIF	CASSQAANEQFF;CASSFRDRGSPEQFF	0.000233699	N/A	CASSFGVSYEQYF	0.000224628	N/A	CASSQAANEQFF	3.76754e-05
120	CVVSAFTDKLIF	CASSQAGGRDEQYF;CASSLGGRHYNSPLHF	0.000233699	PGSRGRRALTF	CASSYAGTSGEQFF	0.000217323	N/A	CASSFGVSYEQYF	3.76754e-05
121	CAVNIRGANNLFF;CVVSPSDGGYQKVTF	CASSSRLAGGQVSYEQYF	0.000233699	CAAGGNYGGSQGNLIF	CASSLGSSTQYF	0.00021367	N/A	CASSQAANEQFF	3.76754e-05
122	CAVRRAGNMLTF	CSARDPSLGRGYEQYF	0.000233699	CAMRELDNYGQNFVF	CASSPQALTANTEAFF	0.000211844	N/A	CASSQAANEQFF	3.76754e-05
123	CAVGNTGFQKLVF	CASLRTGEGNEQFF;CASSPTGEESDTQYF	0.000233699	N/A	CASSLVGQGAYNEQFF	0.000210018	N/A	CASSGGWDQPQHF	3.76754e-05
124	CAVGNTGFQKLVF;CAEEGDRDYKLSF	CASLRTGEGNEQFF;CASSPTGEESDTQYF;CASTGRSGRSEQYF	0.000233699	CAMSPSYNQGGKLIF	CASSRGLTEAFF	0.000210018	N/A	CASSQAANEQFF	3.76754e-05
125	CAVNKEIKAAGNKLTF;CARDHSGAGSYQLTF	CASSHMRGGRDEQFF	0.000233699	CALSSGAGSYQLTF	CASSYSGTLQETQYF	0.000210018	N/A	CASSQAANEQFF	3.76754e-05
126	CAPCSGSARQLTF;CAMREGRDDKIIF	CASRRRGLFETQYF	0.000233699	N/A	CATTLPGDTEAFF	0.000202713	N/A	CASSPGHTIYF	3.76754e-05
127	CAVAASTTDSWGKLQF	CASSPRLGPYEQYF	0.000233699	CAASKVQGAQKLVF	CASSIDRGLGEQYF	0.00019906	N/A	CASSPTGEESDTQYF	3.76754e-05
128	CAVTDSTDKLIF;CAVHEIQGAQKLVF	CASSFGVSYEQYF	0.000233699	CAVGDSSGTYKYIF;CAVDDGQKLLF	CASSQDRGTEAFF	0.000188103	N/A	CASSFGVSYEQYF	3.76754e-05
129	CAVNNAGNMLTF;CAASAQQEPF	CASSPVLREQYF	0.000233699	CAVGGYSSASKIIF	CASSPQDRVAGDTIYF	0.000186276	N/A	CASTGRSGRSEQYF	3.76754e-05
130	CAVNSVDNAGNMLTF;CARNNDMRF	CASRDQYGTEKLFF	0.000233699	CALSENILTGANNLFF	CASSRPEGVNQPQHF	0.000171667	N/A	CATSGGASNQPQHF	3.76754e-05
131	CAVNPEGYNNNDMRF	CASSESRYDEQYF	0.000233699	CAMNLGNNNDMRF	CASSYSGGNEQFF	0.00016984	N/A	CASTGRSGRSEQYF	3.76754e-05
132	CAVTSGRISNFGNEKLTF;CAMGYGQNFVF	CSVEDRGVPYGYTF	0.000233699	CAVNFGNEKLTF	CASSPGVAGVKETQYF	0.00016984	N/A	CASKPTSGSVNEQFF	3.76754e-05
133	CAAHTGGFKTIF	CASSQAANEQFF	0.000233699	CAVRRAGGGNKLTF;CAVRDRTGGFKTIF	CATSRLGQLSTSTDTQYF	0.00016984	N/A	CASSLGADTQYF	3.76754e-05
134	CAMGGSTLGRLYF	CASSETPRDSFF	0.000233699	N/A	CASSEDTYGYTF	0.00016984	N/A	CASSSTGFETQYF	3.76754e-05
135	CAMSGDSNYQLIW	CATSNHESEQYF	0.000233699	N/A	CASSFGVSYEQYF	0.00016984	N/A	CASSQAANEQFF	3.76754e-05
136	CAMNLGNNNDMRF	CASSYSGGNEQFF	0.000233699	CAVGSNTNAGKSTF	CASSQRQGGVEQYF	0.000168927	N/A	CASSQRGGGLRGTDTQYF	3.76754e-05
137	CAMSFNNDMRF	CASSLLQGRPNEKLFF	0.000233699	CAVRDGGDYKLSF	CASSLAPRLSSSYNEQFF	0.000168014	N/A	CASSARDRAVQYF	3.76754e-05
138	CAMSDTGFQKLVF	CSVLTGTGLGGYTF	0.000233699	CAAKISGSARQLTF	CASIEGGTPGTQYF	0.000161622	N/A	CATSDWGGVNTGELFF	3.76754e-05
139	CAMDTGFQKLVF	CASSLAGGRGDEQYF	0.000233699	N/A	CASSFGVSYEQYF	0.000158883	N/A	CASISSNGEAFF	3.76754e-05
140	CAASGYSSASKIIF	CASTGTRSYNEQFF	0.000233699	CASRNDYKLSF	CASSPAQGAGYTF	0.000157057	N/A	CASSFGVSYEQYF	2.82566e-05
141	CAASPPGSGGYNKLIF	CASSPRGAGVLNEQFF	0.000233699	CALTRVFRGGSNYKLTF	CASSLSVGAGETQYF	0.00015523	N/A	CASSQDLQKNIQYF	2.82566e-05
142	CAASTPGEKLTF	CASSYDGENTEAFF;CASSFGVSYEQYF	0.000233699	CALRQGDNNDMRF	CASSLSAGANSPLHF	0.00015523	N/A	CASSPGGGQPQHF	2.82566e-05
143	CAESDSGAGSYQLTF;CLVAPPDARLMF	CASSQAADRPTYEQYF	0.000233699	CALSAYFNAGGTSYGKLTF	CASSPGQGRQPQHF	0.000153404	N/A	CATTLPGDTEAFF	2.82566e-05
144	CAESDYQLIW	CASSQRGHGYTF	0.000233699	N/A	CASSTQTGTSDIQYF	0.000153404	N/A	CASSLSVGAGETQYF	2.82566e-05
145	CAERDPGNMLTF	CASSWTNRGGNQPQHF	0.000233699	N/A	CASSMTSGDTGELFF	0.000147925	N/A	CASKPTSGSVNEQFF	2.82566e-05
146	CAEYSGYALNF	CASSLEYSGGKSGEQFF	0.000233699	CAVRLISGGSNYKLTF	CASSSPTRELYSNQPQHF	0.000142447	N/A	CATSDFDGGGYTF	2.82566e-05
147	CAMRGGYAGNKLTF	CASSLGGNQPQHF	0.000233699	N/A	CASSYLAGGFRDEQFF	0.00014062	N/A	CASSWGRENTEAFF	2.82566e-05
148	CAMSPSYNQGGKLIF	CASSRGLTEAFF	0.000233699	CAARKTSGTYKYIF	CASSQVSSGSYEQYF	0.000139707	N/A	CASSQDNRVHEQYF	2.82566e-05
149	CAMRGVYNQGGKLIF	CASSRGLTEAFF	0.000233699	CALGDTGFQKLVF	CASSPTQDINQPQHF	0.000139707	N/A	CASTGRSGRSEQYF	2.82566e-05
150	CAMRVHNSGAGSYQLTF;CAEEGDRDYKLSF	CASSSTGTNQPQHF;CASTGRSGRSEQYF	0.000233699	CAVSSVDIPTF;CAMGGSTLGRLYF	CASSETPRDSFF	0.000138794	N/A	CASSFRGLSYGYTF	2.82566e-05
151	CAMRGMNRDDKIIF	CATMSGAGNTIYF;CASSQAANEQFF	0.000233699	CAPDPAGGTSYGKLTF;CILRGSDSNYQLIW	CASSQDLRILNTQYF	0.000136055	N/A	CASSFGVSYEQYF	2.82566e-05
152	CAMRPLGGYNKLIF	CASSQAANEQFF;CASTGRSGRSEQYF	0.000233699	CAPNQGGKLIF	CASSLLAGSNHEQYF	0.000135142	N/A	CASSLSASGVTDTQYF	2.82566e-05
153	CAMRPLGGYNKLIF	CASSQDLQKNIQYF	0.000233699	CAASKGSSNTGKLIF	CASSPNNPGNTIYF	0.000131489	N/A	CASSVATGQGLEDTQYF	2.82566e-05
154	CAMRPLGGYNKLIF;CALSEGSNFGNEKLTF	CASSQAANEQFF;CASSEGTVLDEQYF	0.000233699	CAFMKPGGSNYKLTF;CAAAVKGNQFYF	CASTPMALGTEAFF	0.000131489	N/A	CASSQAANEQFF	2.82566e-05
155	CAMRPLGGYNKLIF;CALKIGSQGNLIF	CASSINSNQPQHF	0.000233699	CAVGLNTGFQKLVF	CASSGQPQHF	0.000130576	N/A	CASSQAANEQFF	2.82566e-05
156	CAMRPLGGYNKLIF;CLVGDLYGGATNKLIF	CASSQAANEQFF	0.000233699	CAITGSNYQLIW	CASSLAGTSGSGADTQYF	0.000129663	N/A	CASSLADPTDTQYF	2.82566e-05
157	CAMRPLGGYNKLIF;CAVFQGGSEKLVF;CAAADFSGTYKYIF	CASSPEPQGANFYEQYF	0.000233699	CALRLTQGGSEKLVF	CASSSTGFETQYF	0.000129663	N/A	CASSFGVSYEQYF	2.82566e-05
158	CAMRPLGGYNKLIF;CALWEGQGGSEKLVF;CAVHEIQGAQKLVF	CASSQAANEQFF;CASSFGVSYEQYF	0.000233699	N/A	CASSFGVSYEQYF	0.000127837	N/A	CASSYLAGGFRDEQFF	2.82566e-05
159	CAMRPLGGYNKLIF	CASGPQF;CASSQAANEQFF	0.000233699	CAAVNYGQNFVF;CAASSGGTASKLTF	CASSASGNQPQHF	0.000127837	N/A	CASTFGRGNIQYF	2.82566e-05
160	CAMRPLGGYNKLIF;CAASSGGTASKLTF	CASSQAANEQFF	0.000233699	CALSEYSGAGSYQLTF	CASSNNRGRSNQPQHF	0.000126011	N/A	CASSQAANEQFF	2.82566e-05
161	CAMRPLGGYNKLIF	CASSQAANEQFF;CASSFRDRGSPEQFF	0.000233699	CAASRVTGGGNKLTF	CASSSHVSRGRETQYF	0.000126011	N/A	CASSFQTVGSGSYEQYF	2.82566e-05
162	CAMRPLGGYNKLIF;CAVFQGGSEKLVF;CAAADFSGTYKYIF	CASSQAANEQFF	0.000233699	N/A	CATSDWGGVNTGELFF	0.000124184	N/A	CASSLYAGNYGYTF	2.82566e-05
163	CAMRPLGGYNKLIF;CAVGAGTGTASKLTF	CASSQAANEQFF;CASSLELAGGRDTQYF	0.000233699	CIARSDMKTSYDKVIF	CASKEKNRAYGYTF	0.000124184	N/A	CAISGKLGGSYEQYF	2.82566e-05
164	CAMRPLGGYNKLIF;CALSEVSSGAGSYQLTF	CASSFQTVGSGSYEQYF;CASSQAANEQFF	0.000233699	CAVDLREGRRALTF;CVVSKGSARQLTF	CASSSGTGNQPQHF	0.000122358	N/A	CASSGGQIQETQYF	2.82566e-05
165	CAMRPLGGYNKLIF	CASTGRSGRSEQYF	0.000233699	CIPLDDNDYKLSF;CIAQRAQGGSEKLVF	CASSAGQGYGYTF	0.000122358	N/A	CASNTRESYEQYF	2.82566e-05
166	CAMRPLGGYNKLIF;CAFIPTYDKVIF	CASSQEPGSVHNEQFF	0.000233699	CAVWGSGGYQKVTF;CAVRENNARLMF	CASSLGSGGEAFF	0.000120532	N/A	CAWDGTGNTEAFF	2.82566e-05
167	CAMRLNYGGSQGNLIF	CASSSTATPADEQFF	0.000233699	N/A	CASSFLTDSYNEQFF	0.000118706	N/A	CASREDRASYEQYF	2.82566e-05
168	CAMDQRNEKLTF	CASSWTSGNRDEQFF	0.000233699	CAFMKPGGSNYKLTF;CAAAVKGNQFYF	CASHFNKEKLFF	0.000117792	N/A	CASSLAPRLSSSYNEQFF	2.82566e-05
169	CALKVGSQGNLIF	CASSINSNTEAFF	0.000233699	CAAGGTSYGKLTF	CASSFTGEGQPQHF	0.000116879	N/A	CASTPTGLPYGYTF	2.82566e-05
170	CATDDNYGQNFVF	CASSLYDPGNTEAFF	0.000233699	CAVRDRDDKIIF	CASSPTIRASHYGYTF	0.000115966	N/A	CASSVGLADYNEQFF	2.82566e-05
171	CATDAPDSGAGSYQLTF;CATDYRTGGSYIPTF;CASNGPAKTGANNLFF	CASRTINEQFF	0.000233699	CAVEDRNDMRF;CAVTNFGNEKLTF	CASSQGEGGYTF	0.000115053	N/A	CASRTQGWDDGYTF	1.88377e-05
172	CATDAPDSGAGSYQLTF	CASRTINEQFF	0.000233699	CAHDSYGGATNKLIF;LFF	CATSRGGGSYEQYF	0.000115053	N/A	CASSDGGEQFF	1.88377e-05
173	CATANNAGNMLTF	CASSLDRHQPQHF;CASSPEPQGANFYEQYF	0.000233699	N/A	CASSLDPGRALGYTF	0.000112314	N/A	CATSRLGQLSTSTDTQYF	1.88377e-05
174	CATANNAGNMLTF;CAVHEIQGAQKLVF	CASSFGVSYEQYF	0.000233699	CAVYLGSNQFYF	CASSLATGGMGELFF	0.000109574	N/A	CASSFNPQGREKLFF	1.88377e-05
175	CATANNAGNMLTF	CASSLDRHQPQHF;CASSFGVSYEQYF	0.000233699	N/A	CASSLADPTDTQYF	0.000107748	N/A	CASSQAANEQFF	1.88377e-05
176	CATDAAGTYKYIF	CASSSGTSGRAASFNEQFF	0.000233699	CGTDLPFNDYKLSF	CASSLLAVTDTQYF	0.000107748	N/A	CASSQAANEQFF	1.88377e-05
177	CATVQISNFGNEKLTF;CALISGGTSYGKLTF	CASSAGQLQETQYF	0.000233699	CIVRIPFSSGSARQLTF	CASSQARNYNEQFF	0.000106835	N/A	CASSLDRHQPQHF	1.88377e-05
178	CAPAGGTSYGKLTF	CASSGSDGLEQFF	0.000233699	CAATPSGNTPLVF;CAPYGGATNKLIF	CASSQGGRGHIQYF	0.000106835	N/A	CASSLGAAGELFF	1.88377e-05
179	CATDYRTGGSYIPTF;CLVGGGDYKLSF	CASSLGPPPLHF	0.000233699	N/A	CASSFGVSYEQYF	0.000105922	N/A	CASSYLAGGFRDEQFF	1.88377e-05
180	CALSGFSSARQLTF;CALEEDSNYQLIW	CASSPGLAGLNEQFF	0.000233699	CASLSGAGSYQLTF	CASSLIQGNEQFF	0.000104096	N/A	CASSYGYEQYF	1.88377e-05
181	CALSEAGSARQLTF	CASSNSGRGADTQYF	0.000233699	CAASILGRNQFYF	CASSWGRENTEAFF	0.000100443	N/A	CASSYSGTLQETQYF	1.88377e-05
182	CALSGSYSGAGSYQLTF	CASSLIAGDTDTQYF	0.000233699	CIVRVPIYNQGGKLIF;CAVKAPNTGNQFYF	CASNQGQGLPNQPQHF	0.000100443	N/A	CASSQVETQYF	1.88377e-05
183	CALSVSGNTPLVF	CASLPSADSNQPQHF	0.000233699	N/A	CASSFGVSYEQYF	9.8617e-05	N/A	CASSLDRHQPQHF	1.88377e-05
184	CALSEATSGTYKYIF;CAGQAGFGNVLHC	CASSFVGAKNIQYF	0.000233699	CAGQRDSGGYQKVTF	CASSVHPDRGLGEQYF	9.8617e-05	N/A	GYTF	1.88377e-05
185	CALSEAEGGGADGLTF	CASSLGISDEKLFF	0.000233699	CAVTDSTDKLIF	CASSLDTLYTEAFF	9.8617e-05	N/A	CSARPPGGGYTF	1.88377e-05
186	CALSEGSNFGNEKLTF	CASSFGVSYEQYF;CASSEGTVLDEQYF	0.000233699	N/A	CASKPTSGSVNEQFF	9.8617e-05	N/A	CASSYETNYRGYNVNTEAFF	1.88377e-05
187	CALSEGSNFGNEKLTF	CQQHTDRDQETQYF	0.000233699	CAVSDPSGTYKYIF	CASSFTGDSQAPLHF	9.6791e-05	N/A	CASSLDRHQPQHF	1.88377e-05
188	CALSETSNSGGSNYKLTF	CASSLSNPGLRGYTF	0.000233699	CAMRVHNSGAGSYQLTF	CASSSTGTNQPQHF	9.4964e-05	N/A	CASSYLAGGFRDEQFF	1.88377e-05
189	CALWEGQGGSEKLVF		0.000233699	CAVSVSSGNTPLVF	CASSLAAGLTYEQYF	9.3138e-05	N/A	CASSLNAGTEAFF	1.88377e-05
190	CALWEGQGGSEKLVF;CAEEGDRDYKLSF	CASSLEARAPSGNTIYF	0.000233699	CAATSRGSRLTF	CASSARWADTEAFF	9.3138e-05	N/A	CASSFNPQGREKLFF	1.88377e-05
191	CALGVNTGFQKLVF;CAVHEIQGAQKLVF	CASSFGVSYEQYF	0.000233699	CAVSLGSGGSNYKLTF	CASSPPGTGANYGYTF	9.1312e-05	N/A	CASSSTGTNQPQHF	1.88377e-05
192	CAVEEGGYQKVTF;CAVRGGGYQKVTF	CASRGLTTYEQYF	0.000233699	N/A	CASSDGQIAFF	9.1312e-05	N/A	CSAKTGVRRYF	1.88377e-05
193	CAVVSSGSARQLTF	CASSLGAGGLETQYF	0.000233699	CAVSDLGSGYALNF	CASSVGLADYNEQFF	9.1312e-05	N/A	CASSSGTGNQPQHF	1.88377e-05
194	CAVRSTNAGKSTF	CASSRQRETQYF	0.000233699	CAGLYGGSQGNLIF	CASSRTRGADTQYF	9.1312e-05	N/A	CASSLEPSGGRRWDNEQFF	1.88377e-05
195	CAVRRDGGATNKLIF	CASSQAANEQFF	0.000233699	CAYRSARGAQKLVF	CASSRTSIEKLFF	9.1312e-05	N/A	CSVEGSLAQYF	1.88377e-05
196	CAVRRDGGATNKLIF;CALDEGNNARLMF	CATSDWGGVNTGELFF	0.000233699	N/A	CATTLPGDTEAFF	9.1312e-05	N/A	CASSPEPQGANFYEQYF	1.88377e-05
197	CAVRRDGGATNKLIF	CATSDWGGVNTGELFF	0.000233699	CAYTGNAGKSTF	CASSEPTSNSPLHF	9.1312e-05	N/A	CASSQVSRYSGNTIYF	1.88377e-05
198	CAAKGDQTGANNLFF	CASSYPASGTFEQYF	0.000233699	CAASELGSNYKLTF	CASSNGRYRFTF	9.1312e-05	N/A	CASSQAANEQFF	1.88377e-05
199	CAVLTNSGYALNF	CASTSSGTQYF	0.000233699	CIDTNSNSGYALNF	CASSLAGRETQYF	8.9486e-05	N/A	CASHFNKEKLFF	1.88377e-05
200	CAAGGNYGGSQGNLIF	CASSFGVSYEQYF;CASTGRSGRSEQYF	0.000233699	CACAAGNKLTF	CASSIPQGSKTEQFF	8.766e-05	N/A	CSVEFPSSYNEQFF	1.88377e-05
201	CAVIVTGNQFYF	CASSEDTYGYTF;CASTGRSGRSEQYF	0.000233699	N/A	CASSSNQTPENF	8.766e-05	N/A	CASSYAGTSGEQFF	1.88377e-05
202	CAVSVSGGSNYKLTF	CSARAYNEQFF	0.000233699	N/A	CASSQAANEQFF	8.766e-05	N/A	CASSFQTVGSGSYEQYF	1.88377e-05
203	CAVQGGSEKLVF	CASQDSNPTETQYF	0.000233699	N/A	CASSEDTYGYTF	8.766e-05	N/A	CASSPQALTANTEAFF	1.88377e-05
204	CAVFQGGSEKLVF	CASSQAANEQFF	0.000233699	CAVRLISGGSNYKLTF	CASSRDGPETQYF	8.5833e-05	N/A	CASSLGAGLTYEQYF	1.88377e-05
205	CAVFQGGSEKLVF;CAAADFSGTYKYIF;CAVGAGTGTASKLTF	CASSPEPQGANFYEQYF;CASSLELAGGRDTQYF	0.000233699	CAMKVIGGNKLVF	CASSYETNYRGYNVNTEAFF	8.492e-05	N/A	CASSAGVGLAGEAEQFF	1.88377e-05
206	CAVFQGGSEKLVF;CAAADFSGTYKYIF	CASSPEPQGANFYEQYF;CASSYSTIGGGRETQYF	0.000233699	N/A	CASTGTRSYNEQFF	8.4007e-05	N/A	CASSQDRGTEAFF	1.88377e-05
207	CAVFQGGSEKLVF;CAAADFSGTYKYIF	CASSPEPQGANFYEQYF;CASSFGVSYEQYF	0.000233699	CAASGRKTSGSRLTF;CAVSDQTGANNLFF	CASSEALRQPQHF	8.4007e-05	N/A	CASSDMNTEAFF	1.88377e-05
208	CAVGNTGGFKTIF	CASKPTSGSVNEQFF;CASSFGVSYEQYF	0.000233699	N/A	CAWSYMTGREQFF	8.4007e-05	N/A	CASSYLAGGFRDEQFF	1.88377e-05
209	CAVVIPPGKLIF	CAIRSEGTGFYEQYF	0.000233699	CAASTSSGYALNF	CASSPRPGGSYEQYF	8.3094e-05	N/A	CASSLATGGMGELFF	1.88377e-05
210	CASNGPAKTGANNLFF	CASRTINEQFF	0.000233699	N/A	CASTGRSGRSEQYF	8.2181e-05	N/A	CASSLDPGRALGYTF	1.88377e-05
211	CAASSGGTASKLTF	CASSASGNQPQHF	0.000233699	N/A	CASSLQPRSSYEQYF	8.2181e-05	N/A	CASSLGLTYEQYF	1.88377e-05
212	CAFDSGYSTLTF;CAVHEIQGAQKLVF	CSARPPGGGYTF;CASSFGVSYEQYF	0.000233699	CAMRGMNRDDKIIF	CATMSGAGNTIYF	8.2181e-05	N/A	CASIEGGTPGTQYF	1.88377e-05
213	CAHDSYGGATNKLIF	CATSRGGGSYEQYF;CASSQAANEQFF	0.000233699	CAARPGQGAQKLVF	CATSRDPGYEQFF	8.2181e-05	N/A	CASSLEPSGGRRWDNEQFF	1.88377e-05
214	CIVREPLYNDYKLSF	CATSDSRLAGGHEQFF	0.000233699	CAVDATDKLIF	CASRRRTGRGVLYEQYF	8.2181e-05	N/A	CASTPMALGTEAFF	1.88377e-05
215	CIVSLDI;CGTEFSNTGKLIF	CASRQGNTEAFF	0.000233699	CAMREGYTGNQFYF	CASSRIGGSSGNTIYF	8.2181e-05	N/A	CASSFERGGETQYF	1.88377e-05
216	CIVRVDGDMRF	CASSFGVSYEQYF	0.000233699	N/A	CASSQAKDASNQPQHF	8.2181e-05	N/A	CASSFGVSYEQYF	1.88377e-05
217	CIVIVYSGGGADGLTF	CASSSRTSGGDEQYF	0.000233699	CAFDSGYSTLTF	CSARPPGGGYTF	8.0355e-05	N/A	CASSLEPSGGRRWDNEQFF	1.88377e-05
218	CTILSNFGNEKLTF	CASNPIGQSNTGELFF	0.000233699	CAASAGDNNDMRF	CASSGGITDSQFF	8.0355e-05	N/A	CASSVAGTAYGYTF	1.88377e-05
219	CAASSDDSWGKLQF	CASSLGQGRQTQYF	0.000233699	CAGYAGGTSYGKLTF	CASSQVSRYSGNTIYF	8.0355e-05	N/A	CASSSRTGAYNEQFF	1.88377e-05
220	CAASGNAGNMLTF	CASSQEFARASSLNEQFF	0.000233699	CAVEDNAGGFKTIF	CASSPAGRYGYTF	8.0355e-05	N/A	CSAREKTNSGNTIYF	1.88377e-05
221	CAASLIENSGYALNF	CASSPPRGGGYNEQFF	0.000233699	CAVRGATKLSF	CASSPPDSYGYTF	7.8528e-05	N/A	CASSETPRDSFF	1.88377e-05
222	CAASASKTSYDKVIF	CASRSRLRPSGRSTDTQYF	0.000233699	N/A	CASSLEPSGGRRWDNEQFF	7.8528e-05	N/A	CASSRVIQQRKNIQYF	1.88377e-05
223	CAAKGGTSYGKLTF	CASSFNPQGREKLFF	0.000233699	CAMSAAGGYQKVTF	CASSEVGGGYTF	7.8528e-05	N/A	CASSPPGTGANYGYTF	1.88377e-05
224	CAAQQGGSEKLVF	CASSQQGRVGYTF;CASSFGVSYEQYF	0.000233699	CAGLDSNSGYALNF	CASSPPDRGQETQYF	7.6702e-05	N/A	CASSLAAGLTYEQYF	1.88377e-05
225	CAAQQGGSEKLVF;CAFMKGRDDKIIF	CASSQQGRVGYTF;CATTLPGDTEAFF	0.000233699	N/A	CASSFNPQGREKLFF	7.6702e-05	N/A	CASTSGFSGANVLTF	1.88377e-05
226	CAVRDISDDYKLSF	CAISESMGGTYTEAFF	0.000233699	CAVGNTGFQKLVF	CASLRTGEGNEQFF	7.5789e-05	N/A	CASSFGVSYEQYF	1.88377e-05
227	CAVRDNSGAGSYQLTF	CASSLFGRGANVLTF	0.000233699	CAVGYDKVIF	CASSQASGIEQFF	7.4876e-05	N/A	CASSPRQERSYNSPLHF	1.88377e-05
228	CAVEGFGNVLHC	CASSFSLATSYNEQFF	0.000233699	CAVEDLRGTYKYIF	CASNRDTGELFF	7.4876e-05	N/A	CASSLADPTDTQYF	1.88377e-05
229	CAVLSTQTGANNLFF	CASSSGGIVAFF	0.000233699	N/A	CASSIGTGGLANTGELFF	7.4876e-05	N/A	CASSYSGGNEQFF	1.88377e-05
230	CAVRDPIRSQGNLIF	CASSSDLQVGNTIYF	0.000233699	CAVRPSGGGADGLTF	CASSPTRGMNTEAFF	7.305e-05	N/A	CASSLEPSGGRRWDNEQFF	1.88377e-05
231	CAVRDGMEYGNKLVF	CASRPPGTGEAFF	0.000233699	CARDGGSQGNLIF	CASRGQGSYTEAFF	7.305e-05	N/A	CASSLGSGGEAFF	1.88377e-05
232	CAVVTLGNEKLTF	CASQPSGSSYNEQFF	0.000233699	CAMRRQGGKLIF	CASSGEGQGKEKTQYF	7.305e-05	N/A	CASSAFPSSGGAGETQYF	9.41886e-06
233	CAVRIPSGGSYIPTF	CASSPTSLELFF	0.000233699	N/A	CASSQAANEQFF	7.305e-05	N/A	CASSEDTYGYTF	9.41886e-06
234	CGTTSNDYKLSF	CASSLTGDNEQFF	0.000233699	N/A	CASSLVGQGAYNEQFF	7.1223e-05	N/A	CASSPSTGWGSPLHF	9.41886e-06
235	CGTDLPFNDYKLSF	CASSLLAVTDTQYF	0.000233699	CAVRDSNSGYSTLTF;CAVRDRYQAGTALIF	CASSTPASGPTGELFF	7.1223e-05	N/A	CASSLDRHQPQHF	9.41886e-06
236	CGTEGDDKIIF	CASSGQANSYEQYF	0.000233699	N/A	CASSELIPTF	7.1223e-05	N/A	CASSQAANEQFF	9.41886e-06
237	CGTEGDDKIIF	CASSFGVSYEQYF;CASSGQANSYEQYF	0.000233699	N/A	CASSLVGQGAYNEQFF	7.1223e-05	N/A	CTSSVGLADYNEQFF	9.41886e-06
238	CGASPNTGNQFYF	CASSQDQGTSGGPTRGTQYF	0.000233699	N/A	CASSYLAGGFRDEQFF	7.1223e-05	N/A	CASSLAGTSGSGADTQYF	9.41886e-06
239	CGASPNTGNQFYF;CAVHEIQGAQKLVF	CASSFGVSYEQYF	0.000233699	CAVDSWGSTNAGKSTF	CASSSVGGGYGYTF	6.9397e-05	N/A	CASSFQTVGSGSYEQYF	9.41886e-06
240	CAGPRSNDYKLSF	CASGFSGNTEAFF;CASSQAANEQFF	0.000233699	N/A	CASSLLGGTYNEKLFF	6.9397e-05	N/A	CASSLDTLYTEAFF	9.41886e-06
241	CAGPDSGGGADGLTF		0.000233699	CAVIPDSNYQLIW	CASSPGQGSYGYTF	6.7571e-05	N/A	CASSLATGGMGELFF	9.41886e-06
242	CAGTGNQFYF	CASSDAGYNEQFF	0.000233699	CAVLYGNKLVF;CAGSDSNYQLIW	CASSHPLREAFF	6.7571e-05	N/A	CASSLAAGGLSEQFF	9.41886e-06
243	CACAAGNKLTF	CASSIPQGSKTEQFF	0.000233699	CAGLYGGSQGNLIF	CASRLAFQREGTDTQYF	6.7571e-05	N/A	CASSLDRHQPQHF	9.41886e-06
244	CAFMGVSGSARQLTF	CASGQGREQAFF	0.000233699	CAGRSYGQNFVF	CASSLGQNTEAFF	6.7571e-05	N/A	CASSFTRVAYEQYF	9.41886e-06
245	CAFMKGRDDKIIF;CAVGAGTGTASKLTF	CATTLPGDTEAFF	0.000233699	CAENPFKTSGSRLTF	CASSLSGNEKLFF	6.5745e-05	N/A	CASSLEPSGGRRWDNEQFF	9.41886e-06
246	CAFMKGRDDKIIF	CATTLPGDTEAFF;CASSFGVSYEQYF	0.000233699	CAVSVRGNKLVF	CASSPSGREETQYF	6.3918e-05	N/A	CASSQAANEQFF	9.41886e-06
247	CAFMKGRDDKIIF	CASSFGVSYEQYF	0.000233699	CAASHDYKLSF	CAISGKLGGSYEQYF	6.3918e-05	N/A	CASSRTGYSNQPQHF	9.41886e-06
248	CAFMKGRDDKIIF;CAVHEIQGAQKLVF	CATTLPGDTEAFF	0.000233699	N/A	CASSFNPQGREKLFF	6.3918e-05	N/A	CASSLVGSTGELFF	9.41886e-06
249	CALGDDQTGANNLFF;CAGPDAGGTSYGKLTF	CASSFDNRGPISYEQYF	0.000233699	N/A	CASSYLAGGFRDEQFF	6.3918e-05	N/A	CASSFQTVGSGSYEQYF	9.41886e-06
250	CACREGNTGKLIF;CAVGTPYNNNDMRF	CASSNRGSSTDTQYF	0.000233699	CAVGNTGFQKLVF	CASSPTGEESDTQYF	6.3918e-05	N/A	CASSFTRVAYEQYF	9.41886e-06
251	CAYRSADGQKLLF	CASSFNNDNEQFF	0.000233699	CAVRGTGNQFYF	CSVVGTASSGNTIYF	6.3918e-05	N/A	CASSQAANEQFF	9.41886e-06
252	CAYTGGDGGSQGNLIF	CASSLTDFRPEAFF	0.000233699	N/A	CASSPLRVGDYGYTF	6.3918e-05	N/A	CASSEDTYGYTF	9.41886e-06
253	CAYRSPLTGNQFYF	CASSPLRGPQYF	0.000233699	N/A	CASGDRLNTEAFF	6.3918e-05	N/A	CASTGRSGRSEQYF	9.41886e-06
254	CAYRSLTGNQFYF	CASSPGQVWNGYTF	0.000233699	CAGAYYGQNFVF	CASSLGGGSSYEQYF	6.2092e-05	N/A	CASSLERRGGRRWDNEQFF	9.41886e-06
255	CAVDSTDSNYQLIW	CASSQGRGVEQYF	0.000233699	CAMGGATNKLIF;CAADNYGQNFVF	CASSVATGQGLEDTQYF	6.2092e-05	N/A	CASSLAAGGLSEQFF	9.41886e-06
256	CAVDLDSNYQLIW	CASSPSAGGNIQYF	0.000233699	CAEILPHNARLMF	CASSSLGGEAFF	6.2092e-05	N/A	CASSFTRVAYEQYF	9.41886e-06
257	CAVDPPPMEYGNKLVF	CASSLEGDQPQHF	0.000233699	N/A	CASSQAANEQFF	6.0266e-05	N/A	CASSLVGQGAYNEQFF	9.41886e-06
258	CLVGGGDYKLSF	CASSLGPPPLHF;CASSFGVSYEQYF	0.000233699	N/A	CASGPQF	6.0266e-05	N/A	CATSAPLDYGYTF	9.41886e-06
259	CLVGERNFNKFYF	CASSPGGANTEAFF	0.000233699	CAMREGVDSSASKIIF	CSAREKTNSGNTIYF	6.0266e-05	N/A	CASSFGVSYEQYF	9.41886e-06
260	CLVGWDQGGKLIF	CASSLVSDNEQFF;CASTGRSGRSEQYF	0.000233699	CAASSPGSQGNLIF	CASSQDGRAGAGYTGELFF	6.0266e-05	N/A	CAWSGTGGSEAFF	9.41886e-06
261	CLVGDGWNTNAGKSTF	CASSAKTDAYNEQFF	0.000233699	N/A	CASRPDHYGYTF	6.0266e-05	N/A	CASSLCLPIIHHNSPLHF	9.41886e-06
262	CLVGADRYSSASKIIF	CASSPPGTSGYEQYF	0.000233699	CVVNKGNARLMF	CSNVKGGNTEAFF	6.0266e-05	N/A	CSVVGTASSGNTIYF	9.41886e-06
263	CLVGDLYGGATNKLIF	CSVEFPSSYNEQFF	0.000233699	CVVTNTGGFKTIF	CASTYGQGEYNEQFF	6.0266e-05	N/A	CASSPTIRASHYGYTF	9.41886e-06
264	CLVGDPYMNYGGSQGNLIF	CASSDGTGQNSGTEAFF	0.000233699	CAVRGGGYQKVTF;CAVEEGGYQKVTF	CASRGLTTYEQYF	6.0266e-05	N/A	CASSRSEAKNIQYF	9.41886e-06
265	CLVAPNNDMRF	CAMPGLLGYGYTF	0.000233699	CAAIQGAQKLVF	CASSPRQERSYNSPLHF	6.0266e-05	N/A	CASSLGPPVLDEQYF	9.41886e-06
266	CLVGETGNQFYF	CASTLNPGPGNTIYF	0.000233699	CAAQQGGSEKLVF	CASSQQGRVGYTF	6.0266e-05	N/A	CATMSGAGNTIYF	9.41886e-06
267	CLVGETGNQFYF	CASSQAANEQFF	0.000233699	CIVRGFSDGQKLLF	CASSSEEGSGNTIYF	5.844e-05	N/A	CASSPSRGSNQPQHF	9.41886e-06
268	CAEEGDRDYKLSF;CAVHEIQGAQKLVF	CASTGRSGRSEQYF	0.000233699	CAVSRGQGAQKLVF	CASSFTGPGNSPLHF	5.844e-05	N/A	CASSPPDSYGYTF	9.41886e-06
269	CAEEGDRDYKLSF	CASSLDRHQPQHF;CASTGRSGRSEQYF	0.000233699	CTNAGKSTF;CVVSPMDTGRRALTF	CASSLGRAQNIQYF	5.844e-05	N/A	CASSEGIGAEAFF	9.41886e-06
270	CAEEGDRDYKLSF	CASSLELAGGRDTQYF;CASTGRSGRSEQYF	0.000233699	CAMREGQTGNQFYF	CASSVAANNQPQHF	5.6613e-05	N/A	CASSFGGSGANVLTF	9.41886e-06
271	CAEEGDRDYKLSF	CASTGRSGRSEQYF	0.000233699	CLVGAGAAGNKLTF	CASSEWGGVDQPQHF	5.6613e-05	N/A	CASSLEYSGGKSGEQFF	9.41886e-06
272	CAEKPNRDDKIIF	CATINGGAPSFYGYTF	0.000233699	CAVEDRNAGNMLTF	CASSNPGANTEAFF	5.6613e-05	N/A	CASSYLGGGNEQFF	9.41886e-06
273	CAETPNRDDKIIF;CAVGAGTGTASKLTF	CSARGDRANSPLHF	0.000233699	CAVTNRDDKIIF	CASSPATTMGIDTQYF	5.6613e-05	N/A	CASSLASLSFSETQYF	9.41886e-06
274	CAESTGGYNKLIF	CSVETGVNQPQHF	0.000233699	CAVGLNTGFQKLVF	CSASSPTGRVSEQYF	5.4787e-05	N/A	CASSLGQNTEAFF	9.41886e-06
275	CARTSSNTGKLIF	CASNDGTYEQYF	0.000233699	TGAGSYQLTF	CASSESRYDEQYF	5.4787e-05	N/A	CASSLEPSGGRRWDNEQFF	9.41886e-06
276	CALRDSGYALNF	CAWDGTGNTEAFF	0.000233699	CVVSEKGRDNTNAGKSTF;CALGELPGTYKYIF	CASSQERRGNEQFF	5.4787e-05	N/A	CASSQAANEQFF	9.41886e-06
277	CAVTNDYKLSF	CASSALAGPEWQFF	0.000233699	CVVSSASGGSYIPTF	CASSVNSGGARPGELFF	5.4787e-05	N/A	CASSLESANTGELFF	9.41886e-06
278	CAVIPREYGNKLVF	CASSPGTLYEQYF	0.000233699	N/A	CASSGGTGGNTIYF	5.3874e-05	N/A	CASSQAGGTSGYNEQFF	9.41886e-06
279	CVVSNNAGNMLTF	CASSPGNNQPQHF	0.000233699	CLVGWDQGGKLIF	CASSLVSDNEQFF	5.2961e-05	N/A	CASSEDTYGYTF	9.41886e-06
280	CAVGARNTPLVF	CAISDGDRPYNEQFF	0.000233699	N/A	CASSSRLAGGQVSYEQYF	5.2961e-05	N/A	CASSQDGGASGNTIYF	9.41886e-06
281	CAVGAGTGTASKLTF	CASSQAANEQFF	0.000233699	CAVNYQLIW;CAVSDNTDKLIF	CASSHGGYTF	5.2961e-05	N/A	CASLRTGEGNEQFF	9.41886e-06
282	CAVGAGTGTASKLTF;CAVHEIQGAQKLVF	CASSLELAGGRDTQYF;CASSFGVSYEQYF	0.000233699	CAFMRGRDDKIIF	CASRTPTGKYTEAFF	5.2961e-05	N/A	CASSFGVSYEQYF	9.41886e-06
283	CAVGAGTGTASKLTF;CAVHEIQGAQKLVF	CASSFGVSYEQYF	0.000233699	CASSGSARQLTF;CAVIVTGNQFYS	CASSLEQARNNEQFF	5.2961e-05	N/A	CASSEDTYGYTF	9.41886e-06
284	CAVGEGNTGTASKLTF	CASSLYSGQFF	0.000233699	CAVGVSSNTGKLIF	CASSLEGAGTNEQFF	5.2961e-05	N/A	CASSQEMGVATNEKLFF	9.41886e-06
285	CAVSDLGDGQKLLF	CASTSGFSGANVLTF;CASSFRGYEKLFF	0.000233699	N/A	CASSQAANEQFF	5.2961e-05	N/A	CASSQAANEQFF	9.41886e-06
286	CAVSGGYGKLTF	CASSAGVGLAGEAEQFF	0.000233699	CALSRAGGTSYGKLTF;CAASKGSNYKLTF	CASNDLNEPGELFF	5.2961e-05	N/A	CASSVGLSDLLNEQFF	9.41886e-06
287	CAVSPGNTPLVF	CASSLPGEGGRPQHF	0.000233699	CAASASNSGYALNF	CASSLALDYGYTF	5.2961e-05	N/A	CASSFQTVGSGSYEQYF	9.41886e-06
288	CAVSEGNTPLVF	CSAREVGVETQYF	0.000233699	N/A	CASSFGVSYEQYF	5.2961e-05	N/A	CASTGTRSYNEQFF	9.41886e-06
289	CAVSERDDKIIF	CASSESYGEQFF	0.000233699	N/A	CASSQAANEQFF	5.2961e-05	N/A	CASSQAANEQFF	9.41886e-06
290	CAVIPDSNYQLIW	CASSPGQGSYGYTF;CANTLSQQTWKHHIF	0.000233699	N/A	CASSPQGGAGNTIYF	5.2961e-05	N/A	CSARGTTVSTDTQYF	9.41886e-06
291	CAVIPDSNYQLIW	CASSPGQGSYGYTF	0.000233699	CAFRGGRDDKIIF	CASSPPTGTYGYTF	5.2961e-05	N/A	CASSQDQGTSGGPTRGTQYF	9.41886e-06
292	CAVNTDKLIF	CASSPWDPQFSGNTIYF	0.000233699	CAVIGLAPVNMLTF;CAVSSYSGSARQLTF	CASEDQGYTGELFF	5.1135e-05	N/A	CASKASGGVATQYF	9.41886e-06
293	CAVHEIQGAQKLVF	CASSFGVSYEQYF	0.000233699	CAVEVSYNQGGKLIF	CASSLDDNSPLHF	5.1135e-05	N/A	CASSQETGELFF	9.41886e-06
294	CAVHEIQGAQKLVF;CALSGREYGNKLVF	CASSYLAGGFRDEQFF;CASSFGVSYEQYF	0.000233699	CAVRPRGRGKLIF	CASSPSQGAHYEQYF	5.1135e-05	N/A	CASSQAANEQFF	9.41886e-06
295	CAVHEIQGAQKLVF	CASSYLAGGFRDEQFF;CASSFGVSYEQYF	0.000233699	CAGQESTSGTYKYIF	CSARDGTYEQYF	5.1135e-05	N/A	CASSQAANEQFF	9.41886e-06
296	CAVHEIQGAQKLVF	CASSQAANEQFF;CASTGRSGRSEQYF	0.000233699	CAVSVMDTGRRALTF	CASSSGGLYNEQFF	5.1135e-05	N/A	CASSVEPSGGRRWDNEQFF	9.41886e-06
297	CAVHEIQGAQKLVF	CAISESMAGESYNEQFF;CASSFGVSYEQYF	0.000233699	N/A	CASSLIAGANYEQYF	4.9308e-05	N/A	CASSFGVSYEQYF	9.41886e-06
298	CALSAGSNYQLIW	CATYGQTGHYGYTF;CASSQAANEQFF	0.000233699	CAMSARSGTYKYIF	CASSGPLGSPLHF	4.9308e-05	N/A	CASSFGVSYEQYF	9.41886e-06
299	CALFSGGGADGLTF	CATSPGGESYGYTF	0.000233699	CAASTPGEKLTF	CASSYDGENTEAFF	4.9308e-05	N/A	CASSLEPSGGRRGDNEQFF	9.41886e-06
300	CALSGREYGNKLVF	CASSFGVSYEQYF	0.000233699	CAVRSDSNYQLIW	CASSQVETQYF	4.9308e-05	N/A	CASSLDRHQPQHF	9.41886e-06
301	CALSDRGGSNYKLTF	CASSQEDRAADTQYF	0.000233699	CAVLYGNKLVF;CAGSDSNYQLIW	CASSHPLREAFF	6.7571e-05	N/A	CASSLDRHQPQHF	9.41886e-06
302	CALSAASGGSYIPTF	CSARRGGAPNTEAFF	0.000233699	CAGLYGGSQGNLIF	CASRLAFQREGTDTQYF	6.7571e-05	N/A	CAWSGAGPLVHF	9.41886e-06
303	CALRGRSGGSYIPTF	CASSQSLTGGLQPQHF	0.000233699	CAGRSYGQNFVF;.	CASSLGQNTEAFF	6.7571e-05	N/A	CASSQAANEQFF	9.41886e-06
304	N/A	CATSRQGSNQPQHF	0.000233699	CAENPFKTSGSRLTF	CASSLSGNEKLFF	6.5745e-05	N/A	CASSLDPGRALGYTF	9.41886e-06
305	N/A	CASSASHSSYNEQFF	0.000233699	CAVSVRGNKLVF;.	CASSPSGREETQYF	6.3918e-05	N/A	CASSQAANEQFF	9.41886e-06
306	N/A	CATRRQGRTDTQYF	0.000233699	CAASHDYKLSF;.	CAISGKLGGSYEQYF	6.3918e-05	N/A	CASSFGVSYEQYF	9.41886e-06
307	N/A	CSARGDRANSPLHF	0.000233699	N/A	CASSFNPQGREKLFF	6.3918e-05	N/A	CASSEDTYGYTF	9.41886e-06
308	N/A	CASRLEGSPLHF;CASSQAANEQFF	0.000233699	N/A	CASSYLAGGFRDEQFF	6.3918e-05	N/A	CASSVEPSGGRRWDNEQFF	9.41886e-06
309	N/A	CASRSRLRPSGRSTDTQYF	0.000233699	CAVGNTGFQKLVF;.	CASSPTGEESDTQYF	6.3918e-05	N/A	CARSWGPRGGRRWDNEQFF	9.41886e-06
310	N/A	CARRRVLVAWDCSGANVLTF;CASSLAAGGLSEQFF	0.000233699	CAVRGTGNQFYF;.	CSVVGTASSGNTIYF	6.3918e-05	N/A	CASSQAANEQFF	9.41886e-06
311	N/A	CASSLTPLAWNEQFF	0.000233699	N/A	CASSPLRVGDYGYTF	6.3918e-05	N/A	CASSLDRHQPQHF	9.41886e-06
312	N/A	CATAGGQDEKLFF	0.000233699	N/A	CASGDRLNTEAFF	6.3918e-05	N/A	CASSEDTYGYTF	9.41886e-06
313	N/A	CASSQAANEQFF;CASSFGVSYEQYF	0.000233699	CAGAYYGQNFVF;.	CASSLGGGSSYEQYF	6.2092e-05	N/A	CASSQTRTGNQPQHF	9.41886e-06
314	N/A	CASSQERRGNEQFF	0.000233699	CAMGGATNKLIF;CAADNYGQNFVF	CASSVATGQGLEDTQYF	6.2092e-05	N/A	CASSLDRHQPQHF	9.41886e-06
315	N/A	CASTNLAGGYNEQFF	0.000233699	CAEILPHNARLMF	CASSSLGGEAFF	6.2092e-05	N/A	CASSHSGGAPYNEQFF	9.41886e-06
316	N/A	CASSATSGKHEQYF	0.000233699	N/A	CASSQAANEQFF	6.0266e-05	N/A	CASSFGVSYEQYF	9.41886e-06
317	N/A	CASSLELAGGRDTQYF	0.000233699	N/A	CASGPQF	6.0266e-05	N/A	CASSFTRVAYEQYF	9.41886e-06
318	N/A	CASSFLTDSYNEQFF	0.000233699	CAMREGVDSSASKIIF;.	CSAREKTNSGNTIYF	6.0266e-05	N/A	CASSSRLAGGQVSYEQYF	9.41886e-06
319	N/A	CASSDGGEQFF	0.000233699	CAASSPGSQGNLIF;.	CASSQDGRAGAGYTGELFF	6.0266e-05	N/A	CASSLDPGRALGYTF	9.41886e-06
320	N/A	CASSFGVSYEQYF;CASTGRSGRSEQYF	0.000233699	N/A	CASRPDHYGYTF	6.0266e-05	N/A	CASSQAANEQFF	9.41886e-06
321	N/A	CASSETVPSLDEQYF	0.000233699	CVVNKGNARLMF;.	CSNVKGGNTEAFF	6.0266e-05	N/A	CASSQAANEQFF	9.41886e-06
322	N/A	CATTLPGDTEAFF	0.000233699	CVVTNTGGFKTIF;.	CASTYGQGEYNEQFF	6.0266e-05	N/A	CAPVPPLDYGYTF	9.41886e-06
323	N/A	CASSLGEKDGYTF	0.000233699	CAVRGGGYQKVTF;CAVEEGGYQKVTF	CASRGLTTYEQYF	6.0266e-05	N/A	CSVYIATNEKLFF	9.41886e-06
324	N/A	CASSPPTGTYGYTF	0.000233699	CAAIQGAQKLVF	CASSPRQERSYNSPLHF	6.0266e-05	N/A	CASSFLGGGQPQHF	9.41886e-06
325	N/A	CASSEGTVLDEQYF	0.000233699	CAAQQGGSEKLVF	CASSQQGRVGYTF	6.0266e-05	N/A	CSVYSIQSRANVLTF	9.41886e-06
